# Benchmarking metagenomic marine microbial growth prediction from codon usage bias and peak-to-trough ratios

**DOI:** 10.1101/786939

**Authors:** Andrew M. Long, Shengwei Hou, J. Cesar Ignacio-Espinoza, Jed A. Fuhrman

**Affiliations:** Department of Biological Sciences – Marine and Environmental Biology, University of Southern California, Los Angeles, CA, USA

**Keywords:** microbial growth rate, codon usage bias, CUB, peak-to-trough ratio, PTR

## Abstract

Growth rates are fundamental to all organisms and essential for characterizing microbial ecologies. Despite this, we do not know the instantaneous nor maximum growth rates of most naturally-occurring microorganisms. Recent reports indicate DNA replication rates can be estimated from metagenomic coverage, and maximum growth rates can be estimated from genomic characteristics. We tested these approaches with native marine bacteria (<0.6 um size fraction) as 10% inoculum grown in unamended virus-free seawater from the San Pedro Channel, California. This allowed microbial growth without grazing and with greatly reduced viral infection. At multiple time points up to 48 h, we sampled for cell abundances and metagenomic analyses. We generated 101 unique Metagenome-assembled genomes (MAGs) including α, β, and γ Proteobacteria, Flavobacteria, Actinobacteria, Verrucomicrobia, Marine Group A/SAR406, MGII archaea, and others. We tracked the growth of each as the fraction of total metagenomic reads mapped to each MAG normalized with length, completeness, and total cell counts. Some MAGs did not grow appreciably, but those we could estimate had growth rates ranging from 0.08 to 5.99 d^−1^; these are the first reported growth rates for several of the groups. These metagenome-determined growth rates, which often changed within experiments, were compared to (a) DNA replication estimates from the ‘peak-to-trough’ ratio (PTR) as determined by three different approaches, and (b) maximum growth rates predicted from codon usage bias (CUB). For the large majority of taxa, observed growth rates were not correlated to PTR indices (r ~ −0.26 - 0.08), with exceptions being rapidly growing *Oceanospirillales* and *Saccharospirillaceae* (r ~ 0.63 - 0.92). However, CUB was moderately well correlated to observed maximum growth rates (r = 0.57). This suggests that maximum growth rates can be reasonably well-estimated from genomic information alone, but current PTR approaches poorly predict actual growth of most marine planktonic bacteria in unamended seawater.
