## Supplemental Table 2 for "Benchmarking metagenomic marine microbial growth prediction from codon usage bias and peak-to-trough ratios"

### Sheet: iRep
Taxon	PTR method	Pearson r	p-value	n
All	iRep	-0.26	0.06	53
Flavobacteriales	iRep	0.42	0.2	11
Gamma_UBA4421	iRep	-0.54	0.35	5
Oceanospirillales_Saccharospirillaceae	iRep	0.78	0.22	4
Rhodobacteraceae	iRep	0.01	0.99	6
SAR406	iRep	-0.83	0.17	4
SAR86	iRep	-0.08	0.8	12
SAR92	iRep	-0.88	0.32	3

### Sheet: GRiD
Taxon	PTR method	Pearson r	p-value	n
Actinobacteriota	GRiD	-0.99	0.09	3
All	GRiD	0.08	0.19	273
Alteromonadaceae	GRiD	-0.75	3.8e-05	23
Balneolaceae	GRiD	-0.5	0.39	3
Flavobacteriales	GRiD	-0.16	0.34	38
Gamma_GCA_002705445	GRiD	-0.18	0.77	5
Gamma_UBA4421	GRiD	-0.03	0.88	26
Oceanospirillales_OM182	GRiD	0.49	0.18	9
Oceanospirillales_Saccharospirillaceae	GRiD	0.4	0.22	11
OM60_NOR5	GRiD	-0.36	0.43	7
Parvibaculales	GRiD	0.48	0.23	8
Pelagibacterales	GRiD	-0.84	0.0024	10
Rhizobiales	GRiD	-0.16	0.73	7
Rhodobacteraceae	GRiD	-0.23	0.21	31
SAR116	GRiD	-0.68	0.32	4
SAR406	GRiD	0.14	0.79	6
SAR86	GRiD	0.06	0.7	43
SAR92	GRiD	0.27	0.1	38

### Sheet: DEMIC
Taxon	PTR method	Pearson r	p-value	n
Actinobacteriota	DEMIC	-0.49	0.51	4
All	DEMIC	0.06	0.2	453
Alteromonadaceae	DEMIC	0.78	0.039	7
Balneolaceae	DEMIC	0.89	0.3	3
Caulobacterales	DEMIC	0.65	0.35	4
Flavobacteriales	DEMIC	-0.27	0.044	56
Gamma_GCA_002705445	DEMIC	-0.75	0.46	3
Gamma_UBA4421	DEMIC	-0.3	0.3	14
Oceanospirillales_OM182	DEMIC	0.92	0.00044	9
Oceanospirillales_Saccharospirillaceae	DEMIC	0.63	0.0022	21
OM60_NOR5	DEMIC	0.14	0.32	53
Parvibaculales	DEMIC	0.08	0.67	30
Pelagibacterales	DEMIC	-0.02	0.91	32
Prochlorococcus	DEMIC	0.12	0.82	6
Rhizobiales	DEMIC	0.79	0.062	6
Rhodobacteraceae	DEMIC	0.48	0.0054	32
SAR116	DEMIC	-0.19	0.5	15
SAR406	DEMIC	-0.12	0.73	11
SAR86	DEMIC	0.01	0.92	94
SAR92	DEMIC	0.12	0.41	49
Vibrio	DEMIC	0.48	0.52	4

### Sheet: irepinsert
Insert size	Taxon	PTR method	Pearson r	p-value	n
100 - 350	all	iRep	-0.17		13
200 - 450	all	iRep	-0.24		19
300 - 550	all	iRep	0.49		11
100 - 350	Flavobacteriales	iRep	-0.31		6
200 - 450	Flavobacteriales	iRep	0.24		8
300 - 550	Flavobacteriales	iRep	0.98		5
100 - 350	SAR86	iRep	0.0018		3
200 - 450	SAR86	iRep	-0.23		7
300 - 550	SAR86	iRep	-0.64		5

### Sheet: Gridinsert
Insert size	Taxon	PTR method	Pearson r	p-value	n
100 - 350	Actinobacteriota	GRiD	-0.99	0.09	3
200 - 450	Actinobacteriota	GRiD	-0.99	0.09	3
300 - 550	Actinobacteriota	GRiD	-0.21	0.87	3
400 - 650	Actinobacteriota	GRiD	0.89	0.3	3
100 - 350	All	GRiD	0.14	0.03	234
200 - 450	All	GRiD	0.14	0.02	257
300 - 550	All	GRiD	0.03	0.64	252
400 - 650	All	GRiD	0.04	0.75	248
100 - 350	Alteromonadaceae	GRiD	-0.74	0.0001	21
200 - 450	Alteromonadaceae	GRiD	-0.46	0.036	21
300 - 550	Alteromonadaceae	GRiD	-0.52	0.022	19
400 - 650	Alteromonadaceae	GRiD	-0.64	0.0042	18
100 - 350	Flavobacteriales	GRiD	0.19	0.3	32
200 - 450	Flavobacteriales	GRiD	0.21	0.22	36
300 - 550	Flavobacteriales	GRiD	0.09	0.67	35
400 - 650	Flavobacteriales	GRiD	0.23	0.18	35
100 - 350	Gamma_GCA_002705445	GRiD	-0.67	0.33	4
200 - 450	Gamma_GCA_002705445	GRiD	-0.39	0.52	5
300 - 550	Gamma_GCA_002705445	GRiD	-0.18	0.77	5
400 - 650	Gamma_GCA_002705445	GRiD	0.3	0.62	5
100 - 350	Gamma_UBA4421	GRiD	0.06	0.78	24
200 - 450	Gamma_UBA4421	GRiD	-0.09	0.67	26
300 - 550	Gamma_UBA4421	GRiD	-0.15	0.46	26
400 - 650	Gamma_UBA4421	GRiD	-0.2	0.33	26
100 - 350	Oceanospirillales_OM182	GRiD	0.31	0.46	8
200 - 450	Oceanospirillales_OM182	GRiD	0.2	0.61	9
300 - 550	Oceanospirillales_OM182	GRiD	0.05	0.9	9
400 - 650	Oceanospirillales_OM182	GRiD	0.19	0.62	9
100 - 350	Oceanospirillales_Saccharospirillaceae	GRiD	-0.44	0.56	4
200 - 450	Oceanospirillales_Saccharospirillaceae	GRiD	-0.11	0.89	4
300 - 550	Oceanospirillales_Saccharospirillaceae	GRiD	0.26	0.74	4
400 - 650	Oceanospirillales_Saccharospirillaceae	GRiD	-0.02	0.98	4
100 - 350	OM60_NOR5	GRiD	-0.43	0.39	6
200 - 450	OM60_NOR5	GRiD	-0.05	0.94	5
300 - 550	OM60_NOR5	GRiD	-0.56	0.33	4
400 - 650	OM60_NOR5	GRiD	-0.59	0.41	4
100 - 350	Parvibaculales	GRiD	0.61	0.27	5
200 - 450	Parvibaculales	GRiD	0.52	0.29	6
300 - 550	Parvibaculales	GRiD	0.19	0.72	6
400 - 650	Parvibaculales	GRiD	0.05	0.93	6
100 - 350	Pelagibacterales	GRiD	-0.19	0.63	9
200 - 450	Pelagibacterales	GRiD	-0.29	0.42	10
300 - 550	Pelagibacterales	GRiD	-0.57	0.085	10
400 - 650	Pelagibacterales	GRiD	-0.51	0.13	10
100 - 350	Rhizobiales	GRiD	0.23	0.66	6
200 - 450	Rhizobiales	GRiD	0.33	0.47	7
300 - 550	Rhizobiales	GRiD	-0.33	0.47	7
400 - 650	Rhizobiales	GRiD	-0.18	0.7	7
100 - 350	Rhodobacteraceae	GRiD	-0.05	0.8	28
200 - 450	Rhodobacteraceae	GRiD	-0.17	0.36	31
300 - 550	Rhodobacteraceae	GRiD	-0.13	0.49	31
400 - 650	Rhodobacteraceae	GRiD	0.24	0.21	29
100 - 350	SAR116	GRiD	-0.52	0.65	3
200 - 450	SAR116	GRiD	-0.07	0.93	4
300 - 550	SAR116	GRiD	0.4	0.6	4
400 - 650	SAR116	GRiD	0.87	0.13	4
100 - 350	SAR406	GRiD	0.65	0.24	5
200 - 450	SAR406	GRiD	0.83	0.04	6
300 - 550	SAR406	GRiD	0.75	0.09	6
400 - 650	SAR406	GRiD	0.74	0.09	6
100 - 350	SAR86	GRiD	0.09	0.59	39
200 - 450	SAR86	GRiD	0.14	0.37	43
300 - 550	SAR86	GRiD	-0.04	0.8	43
400 - 650	SAR86	GRiD	-0.02	0.9	43
100 - 350	SAR92	GRiD	-0.39	0.02	35
200 - 450	SAR92	GRiD	-0.41	0.01	38
300 - 550	SAR92	GRiD	-0.48	0.0026	37
400 - 650	SAR92	GRiD	-0.56	0.0003	36
